# miR-190 is a Key Regulator in Establishing Cell Polarity and Specification in the Drosophila Nervous System

**DOI:** 10.1101/2025.05.28.656688

**Authors:** Gerson Ascencio, Laura Galvan, Julie M. Sanchez, Ariana Nagainis, Cynnie Tam, Lauren M. Goins, Blake Riggs

## Abstract

Asymmetric cell division generates cellular diversity in developing tissues, particularly in the CNS. In *Drosophila* neuroblasts, this process relies on polarity complexes and fate determinants, yet its molecular regulation remains unclear. Here, we identify miRNA-190 as a key regulator of neuroblast polarity and differentiation. Single-cell RNA sequencing and transcriptome analysis reveal that miR-190 deficiency disrupts CNS cell populations, reducing neurons while increasing neural progenitors and glia. Mechanistically, miR-190 is required for proper localization of the Par complex and basal determinants during mitosis. In miR-190 mutants, these factors mislocalize, leading to defective polarity and fate specification in embryonic neuroblast. qPCR analysis shows that miR-190 targets *RhoGAP*, which modulates Cdc42 activation and Par-6, crucial factors in neuroblast polarity. We propose a model in which miR-190 ensures proper Cdc42 activation and polarity establishment by targeting transcripts for degradation. miR-190 has been implicated in various cancers, and our findings provide a mechanistic framework for understanding miR-190’s roles in tumorigenesis and its broader involvement in metabolic diseases.
