## Supplemental Table 3 for "miR-190 is a Key Regulator in Establishing Cell Polarity and Specification in the Drosophila Nervous System"

Supplemental Table 3
query	significant	p_value	term_size	query_size	intersection_size	precision	recall	term_id	source	term_name	effective_domain_size	source_order	parents	evidence_codes	intersection
Upregulated	TRUE	0.000167045	90	422	16	0.037914692	0.177777778	GO:0042063	GO:BP	gliogenesis	11686	9949	GO:0022008	IMP,IMP,IMP,IEP,IMP,IMP,IMP,IMP,IMP,IMP,IMP,IMP,IMP,IMP IBA,IMP NAS,IMP	sty,Galphai,bdl,bnb,pasi2,stumps,htl,kibra,pck,how,Rchy1,RIOK2,moody,N,repo,fog
Upregulated	TRUE	0.000167045	31	422	10	0.023696682	0.322580645	GO:0042026	GO:BP	protein refolding	11686	9932	GO:0006457	IBA,IDA IBA,IDA IBA,IBA,IBA,IBA,IDA IBA,IBA,IBA,IBA	Hsp70Bc,Hsp23,Hsp26,Hsp70Ab,Hsp68,Hsp70Bb,Hsp27,Hsp70Aa,Hsc70-2,Hsp67Ba
Upregulated	TRUE	0.000806441	39	422	10	0.023696682	0.256410256	GO:0010001	GO:BP	glial cell differentiation	11686	3822	GO:0030154|GO:0042063	IMP,IMP,IMP,IMP,IMP,IMP,IMP,IMP IBA,IMP NAS,IMP	sty,Galphai,pasi2,stumps,htl,pck,moody,N,repo,fog
Upregulated	TRUE	0.000982459	51	422	11	0.026066351	0.215686275	GO:0061077	GO:BP	chaperone-mediated protein folding	11686	15193	GO:0006457	IBA,IDA ISM,IDA ISM,IBA,IBA,IBA,IBA,IDA ISM,IBA,IBA,ISM	Hsp70Bc,Hsp23,Hsp26,Hsp70Ab,Hsp68,DnaJ-1,Hsp70Bb,Hsp27,Hsp70Aa,Hsc70-2,Hsp67Ba
Upregulated	TRUE	0.000982459	33	422	9	0.021327014	0.272727273	GO:0021782	GO:BP	glial cell development	11686	6360	GO:0010001|GO:0048468	IMP,IMP,IMP,IMP,IMP,IMP,IMP,IMP,IMP	sty,Galphai,pasi2,stumps,htl,pck,moody,repo,fog
Upregulated	TRUE	0.021664837	30	422	7	0.016587678	0.233333333	GO:0051085	GO:BP	chaperone cofactor-dependent protein refolding	11686	13482	GO:0051084|GO:0061077	IBA,IBA,IBA,IBA,IBA,IBA,IBA	Hsp70Bc,Hsp70Ab,Hsp68,DnaJ-1,Hsp70Bb,Hsp70Aa,Hsc70-2
Upregulated	TRUE	0.021664837	30	422	7	0.016587678	0.233333333	GO:0051084	GO:BP	'de novo' post-translational protein folding	11686	13481	GO:0006458	IBA,IBA,IBA,IBA,IBA,IBA,IBA	Hsp70Bc,Hsp70Ab,Hsp68,DnaJ-1,Hsp70Bb,Hsp70Aa,Hsc70-2
Upregulated	TRUE	0.021664837	1527	422	83	0.196682464	0.054354944	GO:0048731	GO:BP	system development	11686	12988	GO:0007275|GO:0048856	IGI,IMP,IMP IGI,IMP,IMP,IMP,IMP IGI,TAS,IMP IGI IBA IEA,IMP,IMP,IMP,IMP IGI,IMP,IMP TAS,IMP IGI,IMP,IMP,IMP IGI IEA,IMP,HMP,IMP,IMP,IMP,IMP IGI,IMP TAS,IMP IGI HMP,IMP,IMP IGI IBA IEA,IMP,IMP,IBA,IMP,IEP,IMP,IMP HMP TAS,IMP IGI,IMP,IDA IMP TAS IEA,IMP,IMP,IMP,IMP,IMP,IMP IGI,IMP IEA,IMP IGI IEP TAS IEA,IDA IMP IGI HMP,IMP IGI,IBA,IEA,IMP IBA,IMP IGI IEA,IMP,IMP IGI IEA,IMP TAS,IMP,IMP IEP,IMP,IMP…	Syn1,tow,sr,RpS21,Mkp3,Gs2,sty,Tina-1,Fsn,Rip11,Hsp83,jigr1,l(2)gl,PI31,apt,crb,Inx2,Fhos,esg,Rbp9,dap,nclb,lin-28,Glt,sna,dmt,pyd,Galphai,bdl,cv-c,mfas,CG33111,Tig,bnb,ken,mira,Sox14,bwa,fru,SPARC,CG9705,pasi2,a,ced-6,stumps,wgn,htl,pnt,kibra,Sr-CI,CG14921,pck,ex,how,LanB2,spdo,Rchy1,peb,RIOK2,moody,CalpA,ix,Hey,N,E(spl)m6-BFM,Hr51,Col4a1,CG3995,Vha68-2,Jra,ana,spz,spn-F,Drice,repo,fog,IKKepsilo…
Upregulated	TRUE	0.021664837	1200	422	69	0.163507109	0.0575	GO:0048513	GO:BP	animal organ development	11686	12798	GO:0048856	IMP,IMP,IMP,IMP,IMP IGI IBA,TAS,IGI,IMP,IMP,IMP,TAS,IMP IGI IEA,IMP,IMP,IMP IGI,IMP IGI HMP,IMP,IMP,IMP,IMP IGI,IMP,IMP IGI,IMP,IMP,IDA,IMP,IMP,HMP,IMP,IMP IEA,IMP,IMP,IMP,IMP,IMP,IMP,IDA,IMP IEP TAS IEA,IDA IMP IGI IEP,IMP IGI,IMP IGI IEA,IMP,IMP IGI IBA IEA,IMP,IMP IGI,IMP IGI,IMP,IMP,ISS,IMP,IMP IGI TAS,IMP,IMP,IMP,IMP,IMP,IMP,IMP,IMP TAS,IMP,IMP,IMP,IMP,IMP IGI,IMP IGI,IMP,IDA IMP,IMP,IGI	tow,sr,RpS21,Mkp3,sty,Tina-1,CG8369,Rip11,l(2)gl,PI31,apt,crb,Fhos,esg,cbt,dap,nclb,sna,dmt,pyd,Galphai,bdl,cv-c,CG16758,Idgf4,Cyp9f2,ken,mira,bwa,fru,SPARC,GEFmeso,a,Irk3,ced-6,tant,Idgf2,htl,pnt,kibra,ex,how,LanB2,spdo,nuf,peb,moody,ix,Idgf6,up,N,E(spl)m6-BFM,Hr51,Col4a1,Spn88Ea,Ipk2,Vha68-2,hui,Jra,spn-F,betaTub97EF,Drice,fog,IKKepsilon,aos,MCPH1,BthD,Pen,E(spl)mgamma-HLH
Upregulated	TRUE	0.021664837	172	422	18	0.042654028	0.104651163	GO:0035239	GO:BP	tube morphogenesis	11686	8921	GO:0009653|GO:0035295	IMP,IMP,IMP,IMP,IMP,IMP,IMP,IMP,IMP HMP,IMP,IMP,IMP,IMP,IMP,IMP,IMP,IMP,IMP	Mkp3,sty,crb,Inx2,esg,lin-28,sna,dmt,pyd,cv-c,SPARC,stumps,pnt,LanB2,N,Col4a1,Vha68-2,fog
Upregulated	TRUE	0.021942852	229	422	21	0.049763033	0.091703057	GO:0042127	GO:BP	regulation of cell population proliferation	11686	9981	GO:0008283|GO:0050794	IMP,IGI,IMP,IDA,IMP,IMP,IMP,IMP,IMP,IGI,IMP,IMP,IEA,IMP IGI,IMP,IMP IGI,IMP,IMP IGI IBA,IBA,IMP,IMP IGI	RpS21,Mkp3,Hsp83,Xrp1,l(2)gl,crb,esg,lin-28,sna,mfas,GEFmeso,Idgf2,htl,pnt,kibra,ex,RIOK2,N,Jra,ana,E(spl)mgamma-HLH
Upregulated	TRUE	0.025032619	8	422	4	0.009478673	0.5	GO:0035080	GO:BP	heat shock-mediated polytene chromosome puffing	11686	8799	GO:0034605|GO:0035079	IMP,IMP,IMP,IMP	Hsp70Bc,Hsp70Ab,Hsp70Bb,Hsp70Aa
Upregulated	TRUE	0.030485717	81	422	11	0.026066351	0.135802469	GO:0009408	GO:BP	response to heat	11686	3473	GO:0006950|GO:0009266	IMP NAS,IDA IBA,IDA IBA,IMP,IEP,IMP NAS,IDA IBA,IMP,IEP ISS IBA,IDA IBA,IEP	Hsp70Bc,Hsp23,Hsp26,Hsp70Ab,DnaJ-1,Hsp70Bb,Hsp27,Hsp70Aa,Hsp83,Hsp67Ba,GstE1
Upregulated	TRUE	0.030485717	33	422	7	0.016587678	0.212121212	GO:0006458	GO:BP	'de novo' protein folding	11686	2204	GO:0006457	IBA,IBA,IBA,IBA,IBA,IBA,IBA	Hsp70Bc,Hsp70Ab,Hsp68,DnaJ-1,Hsp70Bb,Hsp70Aa,Hsc70-2
Upregulated	TRUE	0.032660461	174	422	17	0.04028436	0.097701149	GO:0060284	GO:BP	regulation of cell development	11686	14500	GO:0045595|GO:0048468	IGI,IMP,IMP,IMP,IMP,IMP IGI,IMP,IMP,IMP,IBA,IMP IBA,IMP,IMP,IMP,IMP,IMP,IMP IBA	sty,Hsp83,l(2)gl,esg,Sox14,pnt,kibra,Rchy1,RIOK2,Hey,N,Hr51,ana,spn-F,repo,aos,E(spl)mgamma-HLH
Upregulated	TRUE	0.032660461	70	422	10	0.023696682	0.142857143	GO:0048546	GO:BP	digestive tract morphogenesis	11686	12827	GO:0035239|GO:0048565	IMP,IMP,IMP,IMP,IMP,IMP,IMP,IMP,IMP,IMP	crb,Inx2,lin-28,sna,cv-c,SPARC,pnt,LanB2,N,Col4a1
Upregulated	TRUE	0.032660461	9	422	4	0.009478673	0.444444444	GO:0035079	GO:BP	polytene chromosome puffing	11686	8798	GO:0051276	IMP,IMP,IMP,IMP	Hsp70Bc,Hsp70Ab,Hsp70Bb,Hsp70Aa
Upregulated	TRUE	0.038610021	320	422	25	0.059241706	0.078125	GO:0008283	GO:BP	cell population proliferation	11686	3150	GO:0009987	IMP,IGI,IMP,IDA,IMP IGI,IMP,IMP,IMP IGI,IMP,IMP,IMP IGI,IMP,IGI,IMP TAS,IMP,IMP,IEA,IMP IGI,IMP,IMP IGI,IMP,IMP IGI IBA,IBA,IMP,IMP IGI	RpS21,Mkp3,Hsp83,Xrp1,l(2)gl,crb,Inx2,esg,Rbp9,lin-28,sna,Galphai,mfas,mira,GEFmeso,Idgf2,htl,pnt,kibra,ex,RIOK2,N,Jra,ana,E(spl)mgamma-HLH
Upregulated	TRUE	0.040666669	1196	422	66	0.156398104	0.055183946	GO:0007399	GO:BP	nervous system development	11686	2898	GO:0048731	IGI,IMP,IMP,IMP,IMP IGI,IMP IGI IBA IEA,IMP,IMP,IMP,IMP IGI,IMP,IMP,IMP IGI IEA,IMP,HMP,IMP,IMP IGI,IMP TAS,IGI,IMP,IMP IGI IBA IEA,IMP,IMP,IBA,IMP,IEP,IMP HMP TAS,IMP IGI,IMP,IDA IMP TAS IEA,IMP,IMP,IMP,IMP,IMP IEA,IMP IGI IEP IEA,IDA IMP IGI,IMP IGI,IBA,IEA,IMP,IMP IGI IEA,IMP,TAS,IMP,IMP,IMP,IMP,IMP IGI,IMP IBA,IDA IMP IGI IBA IEA,IEA,IMP,IGI,IGI TAS,IMP IEA,IMP IBA,IMP IEA,IMP,IMP NAS,IMP,IMP…	Syn1,tow,sr,Gs2,sty,Fsn,Rip11,Hsp83,jigr1,l(2)gl,apt,crb,esg,Rbp9,dap,Glt,sna,dmt,pyd,Galphai,bdl,cv-c,mfas,CG33111,Tig,bnb,mira,Sox14,bwa,fru,CG9705,pasi2,ced-6,stumps,wgn,htl,pnt,kibra,Sr-CI,CG14921,pck,ex,how,spdo,Rchy1,peb,RIOK2,moody,CalpA,Hey,N,E(spl)m6-BFM,Hr51,CG3995,Jra,ana,spz,spn-F,Drice,repo,fog,IKKepsilon,CG42327,aos,MCPH1,E(spl)mgamma-HLH
Upregulated	TRUE	0.040666669	147	422	15	0.035545024	0.102040816	GO:0006457	GO:BP	protein folding	11686	2203	GO:0009987|GO:0051604	IBA,IDA ISM IBA,IDA ISM IBA,IBA,IBA,ISS IBA IEA,IBA,IDA ISM IBA,IBA IEA,IBA IEA,ISS IBA TAS IEA,IBA,ISM IBA,IBA,IBA	Hsp70Bc,Hsp23,Hsp26,Hsp70Ab,Hsp68,DnaJ-1,Hsp70Bb,Hsp27,Hsp70Aa,mlt,Hsp83,Hsc70-2,Hsp67Ba,CG8206,Dpit47
Upregulated	TRUE	0.013039685	82	423	12	0.028368794	0.146341463	GO:0051082	GO:MF	unfolded protein binding	11954	7422	GO:0005515	IBA,IDA ISM IBA,IDA ISM IBA,IBA,IBA,IBA IEA,IBA,IDA ISM IBA,IBA,IDA IBA IEA,IBA,ISM IBA	Hsp70Bc,Hsp23,Hsp26,Hsp70Ab,Hsp68,DnaJ-1,Hsp70Bb,Hsp27,Hsp70Aa,Hsp83,Hsc70-2,Hsp67Ba
Upregulated	TRUE	0.013039685	19	423	6	0.014184397	0.315789474	GO:0051787	GO:MF	misfolded protein binding	11954	7520	GO:0005515	IBA,IBA,IBA,IBA,IBA,IBA	Hsp70Bc,Hsp70Ab,Hsp68,Hsp70Bb,Hsp70Aa,Hsc70-2
Upregulated	TRUE	0.023592039	42	423	8	0.01891253	0.19047619	GO:0031072	GO:MF	heat shock protein binding	11954	3859	GO:0005515	IBA,IBA,IBA,IBA,IBA,IPI,IBA,IDA IBA IEA	Hsp70Bc,Hsp70Ab,Hsp68,Hsp70Bb,Hsp70Aa,stv,Hsc70-2,Dpit47
Upregulated	TRUE	0.02914367	34	423	7	0.016548463	0.205882353	GO:0140662	GO:MF	ATP-dependent protein folding chaperone	11954	9470	GO:0044183|GO:0140657	IEA,IEA,IEA,IEA,IEA,IEA,IEA	Hsp70Bc,Hsp70Ab,Hsp68,Hsp70Bb,Hsp70Aa,Hsp83,Hsc70-2
Downregulated	TRUE	0.032563802	1794	96	28	0.291666667	0.015607581	GO:0005886	GO:CC	plasma membrane	12142	410	GO:0016020|GO:0071944	IBA,IBA,IBA,IBA,IDA,IPI IBA IEA,IEA,IDA,IBA,HDA ISS IEA,IEA,IDA IEA,IDA IEA,IDA IBA IEA,IDA IBA,ISS IBA,IBA,IEA,IDA ISS IEA,IBA IEA,IEA,ISS IBA IEA,IEA,IDA ISS,IBA,IDA IEA,IDA ISS IEA,IEA	CG42613,VhaM9.7-a,CG42260,w,Gli,nAChRalpha7,Shab,twit,Tsp42Ef,CG10960,nwk,bark,Octbeta3R,spartin,MsR1,CG15270,Tsp42Eg,CG31675,kug,Amnionless,CG14274,Shawl,strat,Oatp33Eb,Stoml2,TrissinR,Ret,Ir76a
Downregulated	TRUE	0.032563802	75	96	5	0.052083333	0.066666667	GO:0043235	GO:CC	receptor complex	12142	1852	GO:0032991	IPI,IBA,IPI,IBA,IDA	nAChRalpha7,Ktl,Amnionless,Ret,Ir76a
Downregulated	TRUE	0.044923	4437	96	51	0.53125	0.011494253	GO:0016020	GO:CC	membrane	12142	700	GO:0110165	IBA IEA,ISM,ISM IBA IEA,ISS IBA IEA,IEA,IDA IBA IEA,IEA,IDA IEA,IPI IBA IEA,IEA,IEA,IDA IEA,ISS ISM IBA IEA,HDA ISS IBA IEA,IEA,IDA IEA,IDA ISS IEA,IDA IBA IEA,IDA ISS ISM IBA IEA,IEA,IEA,IEA,ISS IBA IEA,ISM IBA IEA,IEA,IEA,IEA,IDA ISS IEA,IBA IEA,IEA,ISM IBA IEA,IEA,IC IEA,IEA,ISS IBA IEA,ISS IBA IEA,IEA,IDA IBA IEA,IDA ISS IEA,IBA IEA,IBA IEA,ISS IBA IEA,IBA IEA,IDA ISS ISM IEA,IDA ISS IEA,IC,I…	CG42613,CG16791,VhaM9.7-a,CG42260,Ugt302K1,w,CG33170,Gli,nAChRalpha7,Shab,ND-B14.7,twit,Tsp42Ef,CG10960,nwk,bark,Octbeta3R,spartin,MsR1,CG12107,Pvf3,Cyp6a17,CG15270,Tsp42Eg,CG31675,CG5282,CG17364,kug,CG4341,mRpS31,Amnionless,CG32448,aralar1,CG14274,Shawl,strat,CG42346,SppL,Oatp33Eb,Sfxn2,Stoml2,CG4908,gammaSnap2,TrissinR,Ret,AnxB10,Ir76a,CG14086,CG3792,CG33144,Vkor
Downregulated	TRUE	0.045838153	26	96	3	0.03125	0.115384615	GO:0016328	GO:CC	lateral plasma membrane	12142	714	GO:0005886|GO:0110165	IDA,IDA,IDA	Gli,bark,Oatp33Eb
Downregulated	TRUE	0.045838153	6	96	2	0.020833333	0.333333333	GO:0061689	GO:CC	tricellular tight junction	12142	2262	GO:0070160	IDA IMP IBA,IDA	Gli,bark
