## Supplemental Table 4 for "miR-190 is a Key Regulator in Establishing Cell Polarity and Specification in the Drosophila Nervous System"

### Sheet: Sheet1
Target Gene	Gene name	Source	binding sites	key words
Par-6	Par-6	miR-190-3p	7mer-m8	scaffold protein that forms a complex with the products of Baz and aPKC
vnd	ventral nervous system defective	miR-190-3p	8mer	roles in neuroectoderm patterning, formation and specification of ventral neuroblasts and proper development of their cell lineages
pns	pnstripe	miR-190-3p	8mer	Predicted to enable guanyl-nucleotide exchange factor activity and small GTPase binding activity
h	hairy	miR-190-3p	7mer-A1	pair-rule gene that contributes to embryonic segmentation and peripheral neurogenesis
run	runt	miR-190-3p	7mer-A1	contributes to axon guidance, dendrite morphogenesis and germ-band extension
nlg3	neuroligin3	miR-190-3p	8mer	synaptic adhesion molecule involved in synapse formation and synaptic transmission
RhoGAP100	Rho GTPase activating protein at 100F	miR-190-3p	8mer	GTPase activator for the Rho-type GTPases by converting them to an inactive GDP-bound state
Root	Rootletin	miR-190-3p	8mer	expressed in sensory neurons and is required for ciliary-transmitted sensory functions
Ddr	Discoidin domain receptor	miR-190-3p	8mer	functions as a collagen receptor to drive axon wrapping, in adult nerves
Pcx	pecanex	miR-190-3p	7mer-m8	Involved in neurogenesis
RhoGAP18B	Rho GTPase activating protein at 18B	miR-190-3p	7mer-m8	encodes a protein that can act as a GTPase activating protein for several Rho GTPase and is involved in the regulation of actin dynamics
esn	espinas	miR-190-3p	7mer-A1	elicits repulsion between dendritic branches of sensory neurons
apt	apontic	miR-190-3p	8mer	roles in cell migration, cell fate specification, and morphogenesis via STAT signaling pathway inhibition
Syn	Synapsin	miR-190-3p	7mer-m8	encodes a phosphoprotein associated with synaptic vesicles
Scamp	Scamp	miR-190-3p	7mer-m8	Involved in long-term memory and neuromuscular synaptic transmission
Clumsy	clumsy	miR-190-3p	7mer-m8	involved in glutamatergic synaptic transmission and regulation of synaptic activity
pk	Prickle	miR-190-3p	7mer-m8	encodes a core component of the Frizzled-dependent planar polarity complex
RhoGAP71E	Rho GTPase activating protein at 71E	miR-190-3p	7mer-m8	encodes a Rho GTPase activating protein that is involved in the regulation of actin dynamics during epithelial morphogenesis
Hmx	H6-like-homeobox	miR-190-3p	7mer-m8	Transcription factor involved in specification of neuronal cell types
Gprs	gprs	miR-190-3p	7mer-m8	expressed in larval central nervous system and ventral midline of embryo
DIP-delta	Dpr-interacting protein delta	miR-190-3p	7mer-m8	Involved in synapse organization
Rap1	Rap1 GTPase	miR-190-3p	7mer-m8	regulate many morphogenetic movements, including mesoderm invagination and dorsal closure, help establish apical-basal polarity during cellularization
Pros	Prospero	miR-190-3p	7mer-m8	encodes a protein that promotes the expression of neural differentiation genes and represses neuroblast stem cell identity genes
nwk	nervous wrek	miR-190-3p	7mer-A1	regulates the traffic of synaptic vesicles and synaptic growth-regulating endosomal cargoes
spg	sponge	miR-190-3p	7mer-A1	encodes a DOCK family RhoGEF involved in nervous system development and regulation of signaling pathways
hdc	headcase	miR-190-3p	7mer-A1	an esg target in the trachea and presumably also in imaginal tissues
Nep3	Neprilysin 3	miR-190-3p	7mer-A1	required in the mushroom body neurons
BuGZ	Bub3 interacting GLEBS and Zinc finger domain protein	miR-190-3p	7mer-A1	encodes a protein involved in dendrite morphogenesis
Xe7	Xe7	miR-190-3p	7mer-A1	encodes a protein that contributes to axon guidance and lateral inhibition
NPfR	Neuropeptide F receptor	miR-190-3p	7mer-A1	Required in dopaminergic (DA) neurons that innervate the mushroom body for satiety to suppress appetitive memory performance
Syp	Syncrip	miR-190-3p	7mer-A1	involved in oocyte axis specification and control of neuronal cell fates in the mushroom body
unc-13-4A	unc-13-4A	miR-190-3p	7mer-A1	involved in synaptic vesicle priming
bab1	bric a bac 1	miR-190-3p	7mer-A1	contributes to pattern formation, ovary morphogenesis, abdominal pigmentation and olfactory receptor neuron fate diversity.
Tet	Ten-Eleven Translocation (TET) family protein	miR-190-3p	7mer-A1	Contributes to neuronal morphology, development, and function in the brain
msi	musashi	miR-190-3p	7mer-A1	positively regulates neural differentiation and negatively regulates the HIF pathway. It contributes to cell fate determination,
Dhit	Double hit	miR-190-3p	7mer-A1	asymmetric cell division in the sensory organ lineage
orb2	orb2	miR-190-3p	7mer-m8	asymmetric cell division in the central nervous system; activate the translation of protein kinase aPKC mRNAs
Brat	Brain tumor	miR-190-3p	7mer-A1	neural stem cell division, it segregates into one daughter cell where it inhibits protein translation, preventing self-renewal and inducing differentiation
elav	embryonic lethal abnormal vision	miR-190-3p	8mer	pan-neuronal. elav has roles in axon guidance, synapse formation and photoreceptor differentiation
jigr1	Jung intereacting gene regulatory 1	miR-190-3p	7mer-m8	expressed in the embryonic central nervous system and highly expressed in neurons and glial cells in the larval nervous system
Cbp53E	Calbindin 53E	miR-190-3p	7mer-A1	EF-hand domain-containing protein that regulates neuronal development
Cals	Calsyntenin	miR-190-3p	7mer-m8	Promotes synapse development by acting as a cell adhesion molecule at the postsynaptic membrane
VAChT	Vesicular acetylcholine transporter	miR-190-5p	8mer	encodes a vesicular transport protein necessary for packaging the neurotransmitter acetylcholine into synaptic vesicles
shakB	shaking B	miR-190-5p	8mer	Structural component of the gap junctions at electrical synapses in distal and mid-depth levels in the lamina
ChAT	Choline acetyltransferase	miR-190-5p	8mer	catalyzes the biosynthesis of the neurotransmitter acetylcholine. It is considered to be a specific marker for cholinergic neurons
Inx2	Innexin 2	miR-190-5p	8mer	regulation of morphogen-dependent organ size and stem cell behavior
Ccn	Ccn	miR-190-5p	7mer-m8	involved in cell adhesion; positive regulation of cell differentiation; and signal transduction
Nrx-1	Neurexin 1	miR-190-5p	8mer	transmembrane synaptic adhesive molecule that regulates the synaptic architecture and function in the brain and neuromuscular junction
Gfrl	Glial cell line-derived neurotrophic family receptor-like	miR-190-5p	8mer	a GPI-anchored membrane protein with four GDNF family receptor-like domains - regulates oogenesis and male fertility - expressed in the central and peripheral nervous systems
E(spl)m6-BFM	Enhancer of split m6, Bearded family member	miR-190-5p	8mer	enables ubiquitin protein ligase binding activity. Involved in cell fate specification
Vang	Van Gogh	miR-190-5p	8mer	implicated in nervous system patterning
cpo	couch potato	miR-190-5p	7mer-A1	expressed in nuclei of the central and peripheral nervous systems and the ring gland, where its product may regulate gene transcription to control complex neurological and neuroendocrine functions.
sca	scabrous	miR-190-5p	7mer-A1	contributes to neural patterning and interacts with the Notch pathway
retn	retained	miR-190-5p	8mer	essential role in defining the cell shape and migration characteristics of longitudinal glia that enable them to establish a normal axon scaffold
dao	down and out	miR-190-5p	7mer-A1	expressed in adult head; embryonic brain; and larval ventral nerve cord
Ace	Acetylcholine esterase	miR-190-5p	8mer	enzyme that catalyzes the hydrolysis of the neurotransmitter acetylcholine to acetate and choline, thus resetting the neurotransmission mechanism at neuromuscular junctions
dpr14	defective proboscis extension response 14	miR-190-5p	7mer-m8	Involved in synapse organization
dpr6	defective proboscis extension response 6	miR-190-5p	7mer-m8	Involved in synapse organization
pcx	pecanex	miR-190-5p	8mer	Involved in neurogenesis
scrib	scribble	miR-190-5p	8mer	scaffolding protein that is part of the conserved machinery regulating apicobasal polarity
Nep3	Neprilysin 3	miR-190-5p	8mer	required in the mushroom body neurons
Rim	Rab3 interacting molecule	miR-190-5p	8mer	promoting neurotransmitter release
mub	mushroom-body expressed	miR-190-5p	7mer-m8	thermosensory behavior and regulation of alternative mRNA splicing
Blos1	Biogenesis of lysosome-related organelles complex 1	miR-190-5p	8mer	synaptic morphology, homeostatic synaptic plasticity, and synaptic vesicle recycling
